# A polytypic species revisited: Phylogenetic and morphological variation, taxonomic status, and geographical distribution of *Trachops* (Chiroptera: Phyllostomidae)

**DOI:** 10.1101/2024.01.04.574068

**Authors:** M. Alejandra Camacho, Pablo A. Menéndez-Guerrero, Balázs Horváth, Dániel Cadar, Jérôme Murienne

**Author notes:** **Corresponding author: M. Alejandra Camacho.**, Av. 12 de Octubre, 1076 y Roca. Zip Code: 170525.

## Abstract

The taxonomic status of the neotropical bat genus *Trachops* has been reevaluated through an integrated study that incorporates morphological, morphometric, and molecular data across its extensive geographic range. Our research, which included previously unexamined regions, revealed substantial insights into the diversity within *Trachops*. The results support the elevation of *T. cirrhosus ehrhardti* to species status, due to genetic and morphological differences in southeastern Brazil specimens. Conversely, our comprehensive analysis found insufficient evidence to maintain the subspecific distinction of *T. c. coffini*, which lacks diagnosable morphological characters and is not genetically distinct from *T. c. cirrhosus* across its distribution range. Additionally, our findings challenge the previous belief of a latitudinal differentiation in body size for *Trachops cirrhosus*, as specimens from western South America and northeastern South America exhibit similar sizes to those from Central America. These results underscore the importance of revising the taxonomic framework for this bat genus, contributing to a more precise understanding of its evolutionary relationships, and further enhancing conservation efforts, considering the potential threats to the newly recognized *T. ehrhardti* in the imperiled Atlantic Forest of Brazil.
