## Supplementary material for "A polytypic species revisited: Phylogenetic and morphological variation, taxonomic status, and geographical distribution of *Trachops* (Chiroptera: Phyllostomidae)": Suplementary Table 1

### Sheet: Sheet1
Suplementary Table 1. Specimens, samples, biorepositories and geographic information.
Museum	# voucher	Unique	Measured	Treatment	Species	subespecies	Country	State/Province	Verbatim Precise Locality	Latitude	Longitude
ROM	120475	ROM-120475	No	Sequenced	Trachops cirrhosus	coffini	Belize	Orange Walk County	Lamanai Lodge	17.7521	-88.6568
AMNH	278284	AMNH-278284	Yes	Measured	Trachops cirrhosus	coffini	Belize	Orange Walk District	Ka'Kabish Archaeological Reserve	17.7673	-88.8674
AMNH	278402	AMNH-278402	Yes	Measured	Trachops cirrhosus	coffini	Belize	Orange Walk District	Ka'Kabish Archaeological Reserve	17.7673	-88.8674
AMNH	278668	AMNH-278668	Yes	Measured	Trachops cirrhosus	coffini	Belize	Orange Walk District	Ka'Kabish Archaeological Reserve	17.7673	-88.8674
AMNH	278748	AMNH-278748	No	Sequenced	Trachops cirrhosus	coffini	Belize	Orange Walk District	Ka'Kabish Archaeological Reserve	17.7673	-88.8674
USNM	583009	USNM-583009	Yes	Measured	Trachops cirrhosus	coffini	Belize	Stann Creek	Cockscomb Basin Wildlife Sanctuary	16.7736	-88.5325
AMNH	209349	AMNH-209349	Yes	Measured	Trachops cirrhosus	cirrhosus	Bolivia	Beni	ca. 1.5 kilometers below Costa Marquez, Itenez River	-13.335	-63.4398
AMNH	209350	AMNH-209350	Yes	Measured	Trachops cirrhosus	cirrhosus	Bolivia	Beni	ca. 1.5 kilometers below Costa Marquez, Itenez River	-13.335	-63.4398
AMNH	209348	AMNH-209348	Yes	Measured	Trachops cirrhosus	cirrhosus	Bolivia	Beni	Baures River mouth	-11.0941	-65.2817
AMNH	209351	AMNH-209351	Yes	Measured	Trachops cirrhosus	cirrhosus	Bolivia	Beni	ca. 4 kilometers above Costa Marques, Itenez River	-13.335	-63.4398
AMNH	210679	AMNH-210679	Yes	Measured	Trachops cirrhosus	cirrhosus	Bolivia	Beni	ca. 5 kilometers northwest of Grande River mouth	-13.335	-63.4398
AMNH	210680	AMNH-210680	Yes	Measured	Trachops cirrhosus	cirrhosus	Bolivia	Beni	ca. 5 kilometers northwest of Grande River mouth	-13.335	-63.4398
AMNH	210681	AMNH-210681	Yes	Measured	Trachops cirrhosus	cirrhosus	Bolivia	Beni	ca. 5 kilometers northwest of Grande River mouth	-13.335	-63.4398
FMNH	114877	FMNH-114877	No	Sequenced	Trachops cirrhosus	cirrhosus	Bolivia	Beni	El Beni, Mamore, Camino Vilches	-13.0667	-64.8
USNM	584479	USNM-584479	Yes	Measured	Trachops cirrhosus	cirrhosus	Bolivia	Santa Cruz	National Park Kempff Mercado, El Refugio	-14.7664	-61.0347
USNM	530956	USNM-530956	Yes	Measured	Trachops cirrhosus	cirrhosus	Brazil	Amazonas	Manaus, 80 Km N (By Road)	-2.51083	-60.0175
USNM	530957	USNM-530957	Yes	Measured	Trachops cirrhosus	cirrhosus	Brazil	Amazonas	Manaus, 80 Km N (By Road)	-2.51083	-60.0175
AMNH	92252	AMNH-92252	Yes	Measured	Trachops cirrhosus	cirrhosus	Brazil	Amazonas	Rosarinho. Rio Madeira	-5.8753	-61.3903
AMNH	94536	AMNH-94536	Yes	Measured	Trachops cirrhosus	cirrhosus	Brazil	Para	Tauari, Tapajos River	-3.08333	-55.1
AMNH	94537	AMNH-94537	Yes	Measured	Trachops cirrhosus	cirrhosus	Brazil	Para	Tauari, Tapajos River	-3.08333	-55.1
USNM	549355	USNM-549355	Yes	Measured	Trachops cirrhosus	cirrhosus	Brazil	Para	Altamira, 17 Km S (By Road), Caverna Do Tatajuba	-3.63	-52.35
USNM	549354	USNM-549354	Yes	Measured	Trachops cirrhosus	cirrhosus	Brazil	Para	Altamira, 52 Km SSW, E Bank Rio Xingu	-3.65	-52.37
USNM	361534	USNM-361534	Yes	Measured	Trachops cirrhosus	cirrhosus	Brazil	Para	Belem, Fazenda Velha	-1.44472	-48.5014
USNM	361533	USNM-361533	Yes	Measured	Trachops cirrhosus	cirrhosus	Brazil	Para	Belem, Station A Ian	-1.44472	-48.5014
USNM	460090	USNM-460090	Yes	Measured	Trachops cirrhosus	cirrhosus	Brazil	Para	Belem, Varzea	-1.44472	-48.5014
AMNH	94538	AMNH-94538	Yes	Both	Trachops cirrhosus	cirrhosus	Brazil	Para	Tapajos River, Igarape Brabo	-2.46667	-54.75
AMNH	95500	AMNH-95500	Yes	Measured	Trachops cirrhosus	cirrhosus	Brazil	Para	Tapajos River, Inajatuba	-4.11556	-56.6097
FMNH	235204	FMNH-235204	No	Sequenced	Trachops cirrhosus	cirrhosus	Brazil	Rondonia	Rondonia, Cachoeira Nazare, Rio Ji-Parana	-8.225	-62.7267
SMF	11716	SMF-11716	Yes	Measured	Trachops cirrhosus	ehrhardti	Brazil	Santa Catarina	Joinville	-26.2931	-48.8278
SMF	11717	SMF-11717	Yes	Measured	Trachops cirrhosus	ehrhardti	Brazil	Santa Catarina	Joinville	-26.2931	-48.8278
SMF	11718	SMF-11718	Yes	Measured	Trachops cirrhosus	ehrhardti	Brazil	Santa Catarina	Joinville	-26.2931	-48.8278
USNM	200992	USNM-200992	Yes	Measured	Trachops cirrhosus	ehrhardti	Brazil	Santa Catarina	Mount Hansa	-26.8819	-48.4514
AMNH	256301	AMNH-256301	Yes	Both	Trachops cirrhosus	ehrhardti	Brazil	Sao Paulo	Bairro do Betari, Gruta do Betari	-24.5864	-48.5939
FMNH	141595	FMNH-141595	No	Sequenced	Trachops cirrhosus	ehrhardti	Brazil	Sao Paulo	Ilha do Cardoso.	-25.1333	-47.9667
FMNH	94717	FMNH-94717	No	Sequenced	Trachops cirrhosus	ehrhardti	Brazil	Sao Paulo	Primeiro Morro.	-24.3667	-47.8167
IAvH-M	954	IAvH-M-954	Yes	Measured	Trachops cirrhosus	cirrhosus	Colombia	Antioquia	25 Km South, 22 Km West from Zaragoza, La Tirana	7.26169	-75.0286
IAvH-M	1331	IAvH-M-1331	Yes	Measured	Trachops cirrhosus	cirrhosus	Colombia	Antioquia	26 Km South, 22 Km West from Zaragoza, Aljibes	7.25805	-75.0472
USNM	499295	USNM-499295	Yes	Measured	Trachops cirrhosus	cirrhosus	Colombia	Antioquia	Zaragoza, 25 Km S, 22 Km W, At La Tirana	7.48509	-74.8673
USNM	499764	USNM-499764	Yes	Measured	Trachops cirrhosus	cirrhosus	Colombia	Antioquia	Zaragoza, 25 Km S, 22 Km W, At La Tirana	7.48509	-74.8673
IAvH-M	9466	IAvH-M-9466	Yes	Measured	Trachops cirrhosus	cirrhosus	Colombia	Arauca	Finca La Tormenta, Caño Salas	6.81211	-71.0755
IAvH-M	9628	IAvH-M-9628	Yes	Measured	Trachops cirrhosus	cirrhosus	Colombia	Arauca	Caño Juriepe, Finca La Aurora, Bosques de Juriepe	6.23397	-69.7163
IAvH-M	9470	IAvH-M-9470	Yes	Measured	Trachops cirrhosus	cirrhosus	Colombia	Arauca	Reserva Forestal Protectora Rio Tame, Vereda Sabana de La Vieja	6.38436	-71.9264
IAvH-M	10098	IAvH-M-10098	Yes	Measured	Trachops cirrhosus	cirrhosus	Colombia	Arauca	Vereda Puna Puna, Hacienda la Envidia	6.33017	-71.7722
IAvH-M	9976	IAvH-M-9976	Yes	Measured	Trachops cirrhosus	cirrhosus	Colombia	Arauca	Vereda San Joaquín, finca El Santuario, bosque de vega, cerca a la desembocadura del caño la Raya al río Casanare	6.22253	-71.5668
FMNH	92309	FMNH-92309	No	Sequenced	Trachops cirrhosus	cirrhosus	Colombia	Arauca	Arauca, 1000ft: Rio Arauca.	6.20363	-68.9645
FMNH	92311	FMNH-92311	No	Sequenced	Trachops cirrhosus	cirrhosus	Colombia	Arauca	Arauca, 1000ft: Rio Arauca.	6.20363	-68.9645
USNM	281054	USNM-281054	Yes	Measured	Trachops cirrhosus	cirrhosus	Colombia	Bolivar	Mompos, Norosi	9.23965	-74.4256
IAvH-M	7141	IAvH-M-7141	Yes	Measured	Trachops cirrhosus	cirrhosus	Colombia	Caquetá	PNN Serrania de Chiribiquete, Corregimiento SE río Mesay, Puerto Abeja	0.0741667	-72.4514
IAvH-M	10622	IAvH-M-10622	Yes	Measured	Trachops cirrhosus	cirrhosus	Colombia	Casanare	Vereda Cupiagua, caño abajo de pozo V	5.22622	-72.6269
IAvH-M	9970	IAvH-M-9970	Yes	Measured	Trachops cirrhosus	cirrhosus	Colombia	Casanare	Vereda La Manga, finca La Reserva, caño Yaguarapo	6.19895	-71.6038
IAvH-M	7850	IAvH-M-7850	Yes	Measured	Trachops cirrhosus	cirrhosus	Colombia	Casanare	Corregimiento La Hermosa, finca Nicaragua, bajo de quebradon Pica-Pica	5.66417	-70.2425
IAvH-M	8109	IAvH-M-8109	Yes	Measured	Trachops cirrhosus	cirrhosus	Colombia	Casanare	Sin descripcion del lugar de colecta-Paz de Ariporo	5	-70
IAvH-M	8110	IAvH-M-8110	Yes	Measured	Trachops cirrhosus	cirrhosus	Colombia	Casanare	Sin descripcion del lugar de colecta-Paz de Ariporo	5	-70
USNM	281926	USNM-281926	Yes	Measured	Trachops cirrhosus	cirrhosus	Colombia	Cesar	Rio Guaimaral	9.20421	-73.6561
USNM	281927	USNM-281927	Yes	Measured	Trachops cirrhosus	cirrhosus	Colombia	Cesar	Rio Guaimaral	9.20421	-73.6561
USNM	281049	USNM-281049	Yes	Measured	Trachops cirrhosus	cirrhosus	Colombia	Cesar	Valledupar, El Orinoco, Rio Cesar	9.47467	-74.0584
USNM	281050	USNM-281050	Yes	Measured	Trachops cirrhosus	cirrhosus	Colombia	Cesar	Valledupar, El Orinoco, Rio Cesar	9.47467	-74.0584
USNM	281037	USNM-281037	Yes	Measured	Trachops cirrhosus	cirrhosus	Colombia	Cesar	Valledupar, Rio Guaimaral	9.20421	-73.6561
USNM	281038	USNM-281038	Yes	Measured	Trachops cirrhosus	cirrhosus	Colombia	Cesar	Valledupar, Rio Guaimaral	9.20421	-73.6561
USNM	281039	USNM-281039	Yes	Measured	Trachops cirrhosus	cirrhosus	Colombia	Cesar	Valledupar, Rio Guaimaral	9.20421	-73.6561
USNM	281040	USNM-281040	Yes	Measured	Trachops cirrhosus	cirrhosus	Colombia	Cesar	Valledupar, Rio Guaimaral	9.20421	-73.6561
USNM	281045	USNM-281045	Yes	Measured	Trachops cirrhosus	cirrhosus	Colombia	Cesar	Valledupar, Rio Guaimaral	9.20421	-73.6561
IAvH-M	11372	IAvH-M-11372	Yes	Measured	Trachops cirrhosus	cirrhosus	Colombia	Córdoba	Corregimiento El Porveni, Vereda El Peñon, Predio de ODL	9.3963611000	-75.7071944000
UV	2745	UV-2745	Yes	Measured	Trachops cirrhosus	cirrhosus	Colombia	Guainía	Randal Alto (ca. Zancudo). Río Inírida, Guainía	2.76667	-69.3667
UV	2746	UV-2746	Yes	Measured	Trachops cirrhosus	cirrhosus	Colombia	Guainía	Randal Alto (ca. Zancudo). Río Inírida, Guainía	2.76667	-69.3667
AMNH	15103	AMNH-15103	No	Sequenced	Trachops cirrhosus	cirrhosus	Colombia	Magdalena	Bonda	11.2334	-74.1234
IAvH-M	2218	IAvH-M-2218	Yes	Measured	Trachops cirrhosus	cirrhosus	Colombia	Meta	Trocha 1 Km de la Cabaña Duda	2.18003	-73.7831
IAvH-M	11316	IAvH-M-11316	Yes	Measured	Trachops cirrhosus	cirrhosus	Colombia	Meta	Rivera del río Tillavá	3.8275556000	-71.2658417000
FMNH	88070	FMNH-88070	No	Sequenced	Trachops cirrhosus	cirrhosus	Colombia	Meta	Meta, Villavicencio, 400m, San Juan de Arama, Los Micos.	3.28333	-73.8833
UV	5549	UV-5549	Yes	Measured	Trachops cirrhosus	cirrhosus	Colombia	Meta	Quebrada Alegría, Fuente de Materiales Valle	3.71722	-74.2967
AMNH	142158	AMNH-142158	Yes	Both	Trachops cirrhosus	cirrhosus	Colombia	Meta	Villavicencio, 650m.	4.14194	-73.6267
UV	6996	UV-6996	Yes	Measured	Trachops cirrhosus	cirrhosus	Colombia	Nariño	Inguapí del Guadual, 15 km Tumaco	1.7	-78.7667
AMNH	255713	AMNH-255713	Yes	Both	Trachops cirrhosus	cirrhosus	Colombia	Norte de Santander	Rio de Oro	8.29412	-73.3873
FMNH	71533	FMNH-71533	No	Sequenced	Trachops cirrhosus	cirrhosus	Colombia	Putumayo	Putumayo, San Antonio, 185m: Rio Mecaya.	0.466667	-75.3333
FMNH	72150	FMNH-72150	No	Sequenced	Trachops cirrhosus	cirrhosus	Colombia	Putumayo	Putumayo, San Antonio, 185m: Rio Mecaya.	0.466667	-75.3333
UV	5550	UV-5550	Yes	Measured	Trachops cirrhosus	cirrhosus	Colombia	Valle del Cauca	Fuente de materiales, Bahía de Málaga, 40 m Valle	3.97611	-77.3253
IAvH-M	2921	IAvH-M-2921	Yes	Measured	Trachops cirrhosus	cirrhosus	Colombia	Vichada	PNN El Tuparro, Centro Administrativo	5.30949	-67.8949
IAvH-M	8332	IAvH-M-8332	Yes	Measured	Trachops cirrhosus	cirrhosus	Colombia	Vichada	PNN El Tuparro, Corregimiento Santa Rita	5.28641	-68.3199
IAvH-M	8333	IAvH-M-8333	Yes	Measured	Trachops cirrhosus	cirrhosus	Colombia	Vichada	PNN El Tuparro, Corregimiento Santa Rita	5.28641	-68.3199
USNM	562764	USNM-562764	Yes	Measured	Trachops cirrhosus	cirrhosus	Costa Rica	Guanacaste	Refugio Rafael Rodriguez, Hacienda Palo Verde	10.3501	-85.3496
USNM	562763	USNM-562763	Yes	Measured	Trachops cirrhosus	cirrhosus	Costa Rica	Heredia	Parque Nacional Braulio Carrillo, San Miguel, 1 Km S, 11.5 Km E	9.98077	-84.0515
USNM	565808	USNM-565808	Yes	Measured	Trachops cirrhosus	cirrhosus	Costa Rica	Heredia	River Station, Bridge At, La Selva	10.4275	-84.0063
USNM	568489	USNM-568489	Yes	Measured	Trachops cirrhosus	cirrhosus	Costa Rica	Limon	Cano Palma Biological Station	10.6	-83.53
FMNH	137225	FMNH-137225	No	Sequenced	Trachops cirrhosus	cirrhosus	Costa Rica	Limón	Limon, 10ft: Tortuguero, shore opposite.	10.5833	-83.5167
USNM	526241	USNM-526241	Yes	Measured	Trachops cirrhosus	cirrhosus	Costa Rica	Puntarenas	Osa Peninsula, Llorona, Piedra El Arco	9.40197	-84.0803
FMNH	124102	FMNH-124102	No	Sequenced	Trachops cirrhosus	cirrhosus	Costa Rica	Puntarenas	Puntarenas, Monteverde.	10.3	-84.7
QCAZ	9239	QCAZ-9239	Yes	Both	Trachops cirrhosus	cirrhosus	Ecuador	Esmeraldas	Comuna San Francisco de Bogota	1.09343	-78.7063
MEPN	5676	MEPN-5676	Yes	Measured	Trachops cirrhosus	cirrhosus	Ecuador	Esmeraldas	Estero El Salto, Centro Comunal Awa Mataje	1.2	-78.5617
QCAZ	9237	QCAZ-9237	Yes	Measured	Trachops cirrhosus	cirrhosus	Ecuador	Esmeraldas	San Lorenzo	1.27599	-78.8322
QCAZ	2341	QCAZ-2341	Yes	Measured	Trachops cirrhosus	cirrhosus	Ecuador	Esmeraldas	San Lorenzo, Estación La Chiquita	1.23333	-78.76
QCAZ	9238	QCAZ-9238	Yes	Measured	Trachops cirrhosus	cirrhosus	Ecuador	Esmeraldas	San Lorenzo, Estación La Chiquita	1.23333	-78.76
MEPN	2014	MEPN-2014	Yes	Measured	Trachops cirrhosus	cirrhosus	Ecuador	Esmeraldas	Urbina	1.03667	-78.7736
MEPN	3014	MEPN-3014	Yes	Measured	Trachops cirrhosus	cirrhosus	Ecuador	Esmeraldas	3 km al S de San Miguel (selva)
QCAZ	18335	QCAZ-18335	Yes	Both	Trachops cirrhosus	cirrhosus	Ecuador	Guayas	Central Hidroeléctirca Marcel Lianado de Wind-Carlas Julio-Refugio de los monos	-0.925231	-79.7613
USNM	528489	USNM-528489	Yes	Measured	Trachops cirrhosus	cirrhosus	Ecuador	Los Rios	Santo Domingo, 47 Km S (By Road), Rio Palenque Science Center	-0.5864	-79.3647
QCAZ	17164	QCAZ-17164	Yes	Measured	Trachops cirrhosus	cirrhosus	Ecuador	Los Ríos	Centro Científico Río Palenque	-0.58884	-79.3611
QCAZ	17165	QCAZ-17165	No	Sequenced	Trachops cirrhosus	cirrhosus	Ecuador	Los Ríos	Centro Científico Río Palenque	-0.58884	-79.3611
QCAZ	285	QCAZ-285	Yes	Measured	Trachops cirrhosus	cirrhosus	Ecuador	Napo	Jondachi	-0.79215	-77.7772
QCAZ	3290	QCAZ-3290	Yes	Measured	Trachops cirrhosus	cirrhosus	Ecuador	Napo	Jumandi, 4 km N de Archidona	-0.8721	-77.7914
QCAZ	11818	QCAZ-11818	Yes	Both	Trachops cirrhosus	cirrhosus	Ecuador	Napo	Gareno, Río Gareno, junto pozo de exploracion Nemora, territorio huaorani	-1.0485	-77.3774
MEPN	5603	MEPN-5603	Yes	Measured	Trachops cirrhosus	cirrhosus	Ecuador	Napo	5 km SW de Marian	-0.0833333	-76.35
QCAZ	18016	QCAZ-18016	Yes	Measured	Trachops cirrhosus	cirrhosus	Ecuador	Orellana	Amo C, 101,1 km S de Pompeya Sur	-0.941925	-76.2247
QCAZ	13876	QCAZ-13876	Yes	Measured	Trachops cirrhosus	cirrhosus	Ecuador	Orellana	Parque Nacional Yasuní, Tambococha	-1.02253	-75.448
QCAZ	13877	QCAZ-13877	Yes	Measured	Trachops cirrhosus	cirrhosus	Ecuador	Orellana	Parque Nacional Yasuní, Tambococha	-1.02253	-75.448
QCAZ	13415	QCAZ-13415	Yes	Measured	Trachops cirrhosus	cirrhosus	Ecuador	Orellana	Parroquia Cononaco, Bloque 16, Repsol YPF-NPF, Km 66, La Cueva	-0.806932	-76.3976
QCAZ	13596	QCAZ-13596	Yes	Measured	Trachops cirrhosus	cirrhosus	Ecuador	Orellana	Parroquia Cononaco, Territorio Huaorani, Zona Intangible, frente a Boanamo, junto a río Cononaco, sendero venado	-1.26711	-76.3836
QCAZ	7937	QCAZ-7937	Yes	Measured	Trachops cirrhosus	cirrhosus	Ecuador	Orellana	Puente de Dosel Chuncho-Yura	-0.643669	-75.9102
QCAZ	8171	QCAZ-8171	Yes	Measured	Trachops cirrhosus	cirrhosus	Ecuador	Orellana	Puente de Dosel Pandu	-0.684732	-75.9236
QCAZ	8172	QCAZ-8172	Yes	Measured	Trachops cirrhosus	cirrhosus	Ecuador	Orellana	Puente de Dosel Pandu	-0.684732	-75.9236
QCAZ	8079	QCAZ-8079	Yes	Measured	Trachops cirrhosus	cirrhosus	Ecuador	Orellana	Vía Nenke-Apaika, orillas del Río Huiririma	-0.64833	-75.9136
QCAZ	13956	QCAZ-13956	No	Sequenced	Trachops cirrhosus	cirrhosus	Ecuador	Orellana	Estación Científica Yasuní, Sendero Barizo	-0.67505	-76.3999
QCAZ	14029	QCAZ-14029	No	Sequenced	Trachops cirrhosus	cirrhosus	Ecuador	Orellana	Estación Científica Yasuní, Sendero Ceiba, junto a la estación	-0.67616	-76.3959
QCAZ	3289	QCAZ-3289	Yes	Measured	Trachops cirrhosus	cirrhosus	Ecuador	Orellana	Parque Nacional Yasuní, Estación Cientifica Yasuní	-0.678193	-76.3966
QCAZ	1116	QCAZ-1116	Yes	Measured	Trachops cirrhosus	cirrhosus	Ecuador	Orellana	Yasuní, P.N., El Saladero, km 78	-0.833333	-76.3333
MEPN	5125	MEPN-5125	Yes	Measured	Trachops cirrhosus	cirrhosus	Ecuador	Orellana	Caimitoyacu. Cerca de la boca de Suno
MEPN	4477	MEPN-4477	Yes	Measured	Trachops cirrhosus	cirrhosus	Ecuador	Orellana	Iripari
QCAZ	1475	QCAZ-1475	Yes	Measured	Trachops cirrhosus	cirrhosus	Ecuador	Orellana	El Edén, Río Napo bajo, cerca a la bocana del Río Yuturi	-0.539787	-76.0237
QCAZ	10617	QCAZ-10617	Yes	Both	Trachops cirrhosus	cirrhosus	Ecuador	Pastaza	Comunidad Tarangaro	-1.40062	-77.3835
QCAZ	4234	QCAZ-4234	Yes	Both	Trachops cirrhosus	cirrhosus	Ecuador	Pichincha	La Unión del Toachi	-0.31383	-78.9544
MEPN	2013	MEPN-2013	Yes	Measured	Trachops cirrhosus	cirrhosus	Ecuador	Sucumbios	Reserva Biológica Limoncocha	-0.4	-76.6333
MEPN	4555	MEPN-4555	Yes	Measured	Trachops cirrhosus	cirrhosus	Ecuador	Sucumbios	Pozo petrolero Paujil
MEPN	4482	MEPN-4482	Yes	Measured	Trachops cirrhosus	cirrhosus	Ecuador	Sucumbios	Río Aguarico. Comunidad Cofán. Zábalo	-0.4	-75.6333
QCAZ	7228	QCAZ-7228	Yes	Measured	Trachops cirrhosus	cirrhosus	Ecuador	Sucumbíos	Destacamento Patria, hito 63	-0.46503	-75.3451
QCAZ	6850	QCAZ-6850	Yes	Measured	Trachops cirrhosus	cirrhosus	Ecuador	Sucumbíos	Puente del Río Cuyabeno, Hostería Monte Tour, Vía Tarapoa-Puerto El Carmen, Km. 18	-0.0315	-76.3211
QCAZ	6855	QCAZ-6855	Yes	Measured	Trachops cirrhosus	cirrhosus	Ecuador	Sucumbíos	Puente del Río Cuyabeno, Hostería Monte Tour, Vía Tarapoa-Puerto El Carmen, Km. 18	-0.0315	-76.3211
QCAZ	6870	QCAZ-6870	Yes	Measured	Trachops cirrhosus	cirrhosus	Ecuador	Sucumbíos	Puente del Río Cuyabeno, Hostería Monte Tour, Vía Tarapoa-Puerto El Carmen, Km. 18	-0.0315	-76.3211
QCAZ	13317	QCAZ-13317	No	Sequenced	Trachops cirrhosus	cirrhosus	Ecuador	Sucumbíos	Reserva de Producción Faunística Cuyabeno, Santa Elena	-0.315235	-75.9624
QCAZ	11632	QCAZ-11632	Yes	Both	Trachops cirrhosus	cirrhosus	Ecuador	Sucumbíos	Reserva de Producción Faunística Cuyabeno, Jamu Lodge, orillas del Río Cuyabeno	-0.034808	-76.1644
QCAZ	7051	QCAZ-7051	Yes	Measured	Trachops cirrhosus	cirrhosus	Ecuador	Sucumbíos	Zábalo	-0.31812	-75.7662
QCAZ	7578	QCAZ-7578	Yes	Measured	Trachops cirrhosus	cirrhosus	Ecuador	Sucumbíos	Zábalo	-0.31812	-75.7662
QCAZ	10172	QCAZ-10172	Yes	Measured	Trachops cirrhosus	cirrhosus	Ecuador	Sucumbíos	Nueva Esmeralda	-0.18383	-76.7334
QCAZ	587	QCAZ-587	Yes	Measured	Trachops cirrhosus	cirrhosus	Ecuador	Sucumbíos	Reserva Biológica Limoncocha	-0.4079	-76.6206
QCAZ	5070	QCAZ-5070	Yes	Measured	Trachops cirrhosus	cirrhosus	Ecuador	Sucumbíos	Shushufindi	-0.18329	-76.6451
QCAZ	2459	QCAZ-2459	Yes	Both	Trachops cirrhosus	cirrhosus	Ecuador	Zamora Chinchipe	Destacamento Shaime, Ríos Shaime y Nangaritza	-4.3344	-78.6807
AMNH	267935	AMNH-267935	Yes	Both	Trachops cirrhosus	cirrhosus	French Guiana	Cayenne	Paracou	5.28333	-52.9167
AMNH	266079	AMNH-266079	Yes	Measured	Trachops cirrhosus	cirrhosus	French Guiana	Cayenne	Paracou	5.28333	-52.9167
AMNH	267926	AMNH-267926	Yes	Measured	Trachops cirrhosus	cirrhosus	French Guiana	Cayenne	Paracou	5.28333	-52.9167
AMNH	267928	AMNH-267928	Yes	Measured	Trachops cirrhosus	cirrhosus	French Guiana	Cayenne	Paracou	5.28333	-52.9167
AMNH	267930	AMNH-267930	Yes	Measured	Trachops cirrhosus	cirrhosus	French Guiana	Cayenne	Paracou	5.28333	-52.9167
AMNH	267934	AMNH-267934	Yes	Measured	Trachops cirrhosus	cirrhosus	French Guiana	Cayenne	Paracou	5.28333	-52.9167
AMNH	267936	AMNH-267936	Yes	Measured	Trachops cirrhosus	cirrhosus	French Guiana	Cayenne	Paracou	5.28333	-52.9167
AMNH	266080	AMNH-266080	No	Sequenced	Trachops cirrhosus	cirrhosus	French Guiana	Cayenne	Paracou	5.28333	-52.9167
AMNH	266089	AMNH-266089	Yes	Measured	Trachops cirrhosus	cirrhosus	French Guiana	Paracou	Paracou near Sinnamary	5.28333	-52.9167
FMNH	65184	FMNH-65184	No	Sequenced	Trachops cirrhosus	coffini	Guatemala	Chimaltenango	Chimaltenango, 4400ft: Municipio de Yepocapa, Finca Recreo.	14.4667	-90.9833
ROM	99493	ROM-99493	No	Sequenced	Trachops cirrhosus	coffini	Guatemala	El Peten	Campo Los Guacamayos, Biotopo Laguna Del Tigre, 40 km N of El Naranjo	17.58	-90.812
USNM	244252	USNM-244252	Yes	Measured	Trachops cirrhosus	coffini	Guatemala	Peten	Guyo	16.9006	-90.293
USNM	244254	USNM-244254	Yes	Measured	Trachops cirrhosus	coffini	Guatemala	Peten	Guyo	16.9006	-90.293
USNM	244256	USNM-244256	Yes	Measured	Trachops cirrhosus	coffini	Guatemala	Peten	Guyo	16.9006	-90.293
USNM	244262	USNM-244262	Yes	Measured	Trachops cirrhosus	coffini	Guatemala	Peten	Guyo	16.9006	-90.293
USNM	244264	USNM-244264	Yes	Measured	Trachops cirrhosus	coffini	Guatemala	Peten	Guyo	16.9006	-90.293
USNM	244266	USNM-244266	Yes	Measured	Trachops cirrhosus	coffini	Guatemala	Peten	Guyo	16.9006	-90.293
USNM	244268	USNM-244268	Yes	Measured	Trachops cirrhosus	coffini	Guatemala	Peten	Guyo	16.9006	-90.293
USNM	244269	USNM-244269	Yes	Measured	Trachops cirrhosus	coffini	Guatemala	Peten	Guyo	16.9006	-90.293
USNM	582290	USNM-582290	Yes	Measured	Trachops cirrhosus	cirrhosus	Guyana	Barima-Waini	Baramita, North Side Airstrip	7.3714	-60.4958
ROM	98701	ROM-98701	No	Sequenced	Trachops cirrhosus	cirrhosus	Guyana	Barima-Waini	Kumaka	7.65	-58.95
ROM	115072	ROM-115072	No	Sequenced	Trachops cirrhosus	cirrhosus	Guyana	Cuyuni-Mazaruni	Mount Roraima, Ridge Camp	5.20312	-60.737
ROM	115495	ROM-115495	No	Sequenced	Trachops cirrhosus	cirrhosus	Guyana	Essequibo Islands-West Demerara	Shanklands	6.48333	-58.5833
ROM	122057	ROM-122057	No	Sequenced	Trachops cirrhosus	cirrhosus	Guyana	Potaro-Siparuni	Sandstone, Iwokrama Forest	4.38374	-58.9212
ROM	125132	ROM-125132	No	Sequenced	Trachops cirrhosus	cirrhosus	Guyana	Potaro-Siparuni	Surama Lake	4.15098	-59.0385
USNM	582292	USNM-582292	Yes	Measured	Trachops cirrhosus	cirrhosus	Guyana	Upper Demerara-Berbice	Dubulay Ranch	5.68194	-57.8606
USNM	582291	USNM-582291	Yes	Measured	Trachops cirrhosus	cirrhosus	Guyana	Upper Demerara-Berbice	Dubulay Ranch, Region 10, Subregion 2	5.66667	-57.85
ROM	103359	ROM-103359	No	Sequenced	Trachops cirrhosus	cirrhosus	Guyana	Upper Demerara-Berbice	Tropenbos, 20 km SSE of Mabura Hill	5.13331	-58.7245
ROM	103495	ROM-103495	No	Sequenced	Trachops cirrhosus	cirrhosus	Guyana	Upper Demerara-Berbice	Tropenbos, 20 km SSE of Mabura Hill	5.13331	-58.7245
AMNH	182717	AMNH-182717	Yes	Measured	Trachops cirrhosus	cirrhosus	Guyana	Upper Takutu - Upper Essequibo Region	Rupununi Savanna	2.99972	-59.4997
ROM	119312	ROM-119312	No	Sequenced	Trachops cirrhosus	cirrhosus	Guyana	Upper Takutu-Upper Essequibo	1 km upstream From Charwir River Mouth, Rupununi River	2.48639	-59.4764
USNM	337270	USNM-337270	Yes	Measured	Trachops cirrhosus	cirrhosus	Guyana	Upper Takutu-Upper Essequibo	Dadanawa, 15 Mi E, Weramna-Boco, Savannah Creek	2.82417	-59.5258
USNM	339719	USNM-339719	Yes	Measured	Trachops cirrhosus	cirrhosus	Guyana	Upper Takutu-Upper Essequibo	Dadanawa, 15 Mi ENE, Comiwari Wau	2.82417	-59.5258
USNM	339720	USNM-339720	Yes	Measured	Trachops cirrhosus	cirrhosus	Guyana	Upper Takutu-Upper Essequibo	Dadanawa, 15 Mi ENE, Comiwari Wau	2.82417	-59.5258
USNM	337289	USNM-337289	Yes	Measured	Trachops cirrhosus	cirrhosus	Guyana	Upper Takutu-Upper Essequibo	Dadanawa, 30 Mi ENE, Caribuan Forest	2.82417	-59.5258
AMNH	129065	AMNH-129065	Yes	Measured	Trachops cirrhosus	coffini	Honduras	Lempira	Las Flores	14.7118	-88.6234
AMNH	129072	AMNH-129072	Yes	Measured	Trachops cirrhosus	coffini	Honduras	Lempira	Las Flores	14.7118	-88.6234
AMNH	129080	AMNH-129080	Yes	Measured	Trachops cirrhosus	coffini	Honduras	Lempira	Las Flores	14.7118	-88.6234
AMNH	129081	AMNH-129081	Yes	Measured	Trachops cirrhosus	coffini	Honduras	Lempira	Las Flores	14.7118	-88.6234
AMNH	129090	AMNH-129090	Yes	Measured	Trachops cirrhosus	coffini	Honduras	Lempira	Las Flores	14.7118	-88.6234
AMNH	129732	AMNH-129732	Yes	Measured	Trachops cirrhosus	coffini	Honduras	Lempira	Las Flores	14.7118	-88.6234
AMNH	129736	AMNH-129736	Yes	Measured	Trachops cirrhosus	coffini	Honduras	Lempira	Las Flores	14.7118	-88.6234
AMNH	129064	AMNH-129064	No	Sequenced	Trachops cirrhosus	coffini	Honduras	Lempira	Las Flores	14.7118	-88.6234
AMNH	129730	AMNH-129730	Yes	Measured	Trachops cirrhosus	coffini	Honduras	Lempira	Las Flores	14.3	-87.8333
ROM	95747	ROM-95747	No	Sequenced	Trachops cirrhosus	coffini	Mexico	Campeche	44 km S of Constitucion, 44 km S, 70 km E of Escarcega	18.25	-90.0667
AMNH	185891	AMNH-185891	Yes	Both	Trachops cirrhosus	coffini	Mexico	Oaxaca	4 miles west of San Pedro Tapanatepec, Ostuta River	16.3711	-94.1931
AMNH	185886	AMNH-185886	Yes	Both	Trachops cirrhosus	coffini	Mexico	Oaxaca	6 miles north of Matias Romero	16.8789	-95.0394
AMNH	185889	AMNH-185889	Yes	Both	Trachops cirrhosus	coffini	Mexico	Oaxaca	6 miles north of Matias Romero	16.8789	-95.0394
AMNH	185887	AMNH-185887	Yes	Measured	Trachops cirrhosus	coffini	Mexico	Oaxaca	6 miles north of Matias Romero	16.8789	-95.0394
AMNH	185888	AMNH-185888	Yes	Measured	Trachops cirrhosus	coffini	Mexico	Oaxaca	6 miles north of Matias Romero	16.8789	-95.0394
AMNH	185890	AMNH-185890	Yes	Measured	Trachops cirrhosus	coffini	Mexico	Oaxaca	6 miles north of Matias Romero	16.8789	-95.0394
USNM	332697	USNM-332697	Yes	Measured	Trachops cirrhosus	coffini	Mexico	Oaxaca	Matias Romero, 17 Mi N	16.8789	-95.0394
USNM	332698	USNM-332698	Yes	Measured	Trachops cirrhosus	coffini	Mexico	Oaxaca	Matias Romero, 17 Mi N	16.8789	-95.0394
USNM	332699	USNM-332699	Yes	Measured	Trachops cirrhosus	coffini	Mexico	Oaxaca	Matias Romero, 17 Mi N	16.8789	-95.0394
USNM	332700	USNM-332700	Yes	Measured	Trachops cirrhosus	coffini	Mexico	Oaxaca	Matias Romero, 17 Mi N	16.8789	-95.0394
USNM	554264	USNM-554264	Yes	Measured	Trachops cirrhosus	coffini	Mexico	Oaxaca	Palomares, 11.7 Mi S	17.1383	-95.0628
USNM	464596	USNM-464596	Yes	Measured	Trachops cirrhosus	cirrhosus	Panama	Bocas Del Toro	Isla Colon, La Gruta	9.39117	-82.2773
USNM	464597	USNM-464597	Yes	Measured	Trachops cirrhosus	cirrhosus	Panama	Bocas Del Toro	Isla Colon, La Gruta	9.39117	-82.2773
ROM	104214	ROM-104214	No	Sequenced	Trachops cirrhosus	cirrhosus	Panama	Canal Zone	Parque Nacional Soberania	9.07433	-79.6598
USNM	311960	USNM-311960	Yes	Measured	Trachops cirrhosus	cirrhosus	Panama	Canal Zone	Sherman	9.365	-79.9586
MSB	311736	MSB-311736	No	Sequenced	Trachops cirrhosus	cirrhosus	Panama	Darien	Meteti, Filo del Tallo, Net 2	8.46539	-77.9925
MSB	311734	MSB-311734	No	Sequenced	Trachops cirrhosus	cirrhosus	Panama	Darien	Meteti, Filo del Tallo, Net 3	8.46539	-77.9925
MSB	311655	MSB-311655	No	Sequenced	Trachops cirrhosus	cirrhosus	Panama	Darien	Parque Nacional Darien, Rancho Frio, ANAM Ranger Station, Net 7	8.0167	-77.7295
MSB	311656	MSB-311656	No	Sequenced	Trachops cirrhosus	cirrhosus	Panama	Darien	Parque Nacional Darien, Rancho Frio, ANAM Ranger Station, Net 7	8.0167	-77.7295
USNM	309362	USNM-309362	Yes	Measured	Trachops cirrhosus	cirrhosus	Panama	Darien	Tacarcuna, Village Camp	8.16542	-77.2958
USNM	309364	USNM-309364	Yes	Measured	Trachops cirrhosus	cirrhosus	Panama	Darien	Tacarcuna, Village Camp	8.16542	-77.2958
USNM	309367	USNM-309367	Yes	Measured	Trachops cirrhosus	cirrhosus	Panama	Darien	Tacarcuna, Village Camp	8.16542	-77.2958
USNM	309368	USNM-309368	Yes	Measured	Trachops cirrhosus	cirrhosus	Panama	Darien	Tacarcuna, Village Camp	8.16542	-77.2958
USNM	309369	USNM-309369	Yes	Measured	Trachops cirrhosus	cirrhosus	Panama	Darien	Tacarcuna, Village Camp	8.16542	-77.2958
USNM	309370	USNM-309370	Yes	Measured	Trachops cirrhosus	cirrhosus	Panama	Darien	Tacarcuna, Village Camp	8.16542	-77.2958
AMNH	178902	AMNH-178902	Yes	Both	Trachops cirrhosus	cirrhosus	Panama	Los Santos	La Jagua	7.86667	-80.35
AMNH	143757	AMNH-143757	Yes	Measured	Trachops cirrhosus	cirrhosus	Panama	Panama	Summit	9.06667	-79.65
AMNH	147767	AMNH-147767	Yes	Both	Trachops cirrhosus	cirrhosus	Panama	Panama	40 miles east of Panama City, La Cagna River	8.91011	-78.8469
AMNH	42564	AMNH-42564	Yes	Measured	Trachops cirrhosus	cirrhosus	Panama	Panama	Chilibrillo River	9.17198	-79.6232
USNM	575470	USNM-575470	Yes	Measured	Trachops cirrhosus	cirrhosus	Panama	Veraguas	Nuri [Montijo District]	7.97919	-81.0426
USNM	312982	USNM-312982	Yes	Measured	Trachops cirrhosus	cirrhosus	Panama		Chepo Road	9.16778	-79.0936
USNM	312983	USNM-312983	Yes	Measured	Trachops cirrhosus	cirrhosus	Panama		Chepo Road	9.16778	-79.0936
USNM	312984	USNM-312984	Yes	Measured	Trachops cirrhosus	cirrhosus	Panama		Chepo Road	9.16778	-79.0936
USNM	312985	USNM-312985	Yes	Measured	Trachops cirrhosus	cirrhosus	Panama		Chepo Road	9.16778	-79.0936
USNM	174884	USNM-174884	Yes	Measured	Trachops cirrhosus	cirrhosus	Panama		Chilibrillo Cave	9.17198	-79.6232
USNM	305199	USNM-305199	Yes	Measured	Trachops cirrhosus	cirrhosus	Panama		Mandinga	9.45	-79.0667
USNM	305200	USNM-305200	Yes	Measured	Trachops cirrhosus	cirrhosus	Panama		Mandinga	9.45	-79.0667
USNM	305201	USNM-305201	Yes	Measured	Trachops cirrhosus	cirrhosus	Panama		Mandinga	9.45	-79.0667
USNM	309178	USNM-309178	Yes	Measured	Trachops cirrhosus	cirrhosus	Panama		Pacora	9.07944	-79.29
USNM	309179	USNM-309179	Yes	Measured	Trachops cirrhosus	cirrhosus	Panama		Pacora	9.07944	-79.29
USNM	309180	USNM-309180	Yes	Measured	Trachops cirrhosus	cirrhosus	Panama		Pacora	9.07944	-79.29
USNM	309181	USNM-309181	Yes	Measured	Trachops cirrhosus	cirrhosus	Panama		Pacora	9.07944	-79.29
FMNH	92672	FMNH-92672	No	Sequenced	Trachops cirrhosus	cirrhosus	Panama		Panama City, Chepo Rd.	8.96667	-79.5333
AMNH	233227	AMNH-233227	Yes	Both	Trachops cirrhosus	cirrhosus	Peru	Huanuco	Llullapichis River, tributary of Pachitea River	-9.35	-74.51
AMNH	236002	AMNH-236002	Yes	Measured	Trachops cirrhosus	cirrhosus	Peru	Huanuco	Llullapichis River, tributary of Pachitea River	-9.37	-74.55
AMNH	272813	AMNH-272813	Yes	Both	Trachops cirrhosus	cirrhosus	Peru	Loreto	Nuevo San Juan, Galvez River	-5.25	-73.1667
AMNH	273176	AMNH-273176	Yes	Both	Trachops cirrhosus	cirrhosus	Peru	Loreto	Nuevo San Juan, Galvez River	-5.25	-73.1667
AMNH	272820	AMNH-272820	Yes	Measured	Trachops cirrhosus	cirrhosus	Peru	Loreto	Nuevo San Juan, Galvez River	-5.25	-73.1667
AMNH	272821	AMNH-272821	Yes	Measured	Trachops cirrhosus	cirrhosus	Peru	Loreto	Nuevo San Juan, Galvez River	-5.25	-73.1667
AMNH	74026	AMNH-74026	Yes	Measured	Trachops cirrhosus	cirrhosus	Peru	Loreto	Orosa, Amazon River	-3.53333	-72.1833
AMNH	278476	AMNH-278476	No	Sequenced	Trachops cirrhosus	cirrhosus	Peru	Loreto	Jenaro Herrerra	-4.905	-73.6697
AMNH	76162	AMNH-76162	Yes	Measured	Trachops cirrhosus	cirrhosus	Peru	Loreto	Sarayacu, Ucayali River	-6.78333	-75.1167
AMNH	76163	AMNH-76163	Yes	Measured	Trachops cirrhosus	cirrhosus	Peru	Loreto	Sarayacu, Ucayali River	-6.78333	-75.1167
AMNH	76164	AMNH-76164	Yes	Measured	Trachops cirrhosus	cirrhosus	Peru	Loreto	Sarayacu, Ucayali River	-6.78333	-75.1167
AMNH/MUSM	13277	AMNH/MUSM-13277	Yes	Measured	Trachops cirrhosus	cirrhosus	Peru	Loreto	Río Galvez; Nuevo San Juan	-5.25	-73.1667
AMNH/MUSM	13278	AMNH/MUSM-13278	Yes	Measured	Trachops cirrhosus	cirrhosus	Peru	Loreto	Río Galvez; Nuevo San Juan	-5.25	-73.1667
AMNH/MUSM	13279	AMNH/MUSM-13279	Yes	Measured	Trachops cirrhosus	cirrhosus	Peru	Loreto	Río Galvez; Nuevo San Juan	-5.25	-73.1667
AMNH/MUSM	13280	AMNH/MUSM-13280	Yes	Measured	Trachops cirrhosus	cirrhosus	Peru	Loreto	Río Galvez; Nuevo San Juan	-5.25	-73.1667
AMNH/MUSM	15286	AMNH/MUSM-15286	Yes	Measured	Trachops cirrhosus	cirrhosus	Peru	Loreto	Río Galvez; Nuevo San Juan	-5.25	-73.1667
AMNH/MUSM	15287	AMNH/MUSM-15287	Yes	Measured	Trachops cirrhosus	cirrhosus	Peru	Loreto	Río Galvez; Nuevo San Juan	-5.25	-73.1667
USNM	566489	USNM-566489	Yes	Measured	Trachops cirrhosus	cirrhosus	Peru	Madre De Dios	Cocha Salvador	-12.003	-71.2157
USNM	566490	USNM-566490	Yes	Measured	Trachops cirrhosus	cirrhosus	Peru	Madre De Dios	Pakitza	-11.9449	-71.283
USNM	566491	USNM-566491	Yes	Measured	Trachops cirrhosus	cirrhosus	Peru	Madre De Dios	Pakitza	-11.9449	-71.283
FMNH	174887	FMNH-174887	No	Sequenced	Trachops cirrhosus	cirrhosus	Peru	Madre de Dios	Madre de Dios, Manu, 480m: Maskoitania, 13.4 km NNW Atalaya, left bank Rio Alto Madre de Dios	-12.7716	-71.3854
FMNH	174888	FMNH-174888	No	Sequenced	Trachops cirrhosus	cirrhosus	Peru	Madre de Dios	Madre de Dios, Manu, 480m: Maskoitania, 13.4 km NNW Atalaya, left bank Rio Alto Madre de Dios.	-12.7717	-71.3855
AMNH	230213	AMNH-230213	Yes	Both	Trachops cirrhosus	cirrhosus	Peru	Pasco	San Juan	-10.3711	-76.1981
USNM	364272	USNM-364272	Yes	Measured	Trachops cirrhosus	cirrhosus	Peru	Pasco	San Juan	-10.3711	-76.1981
ROM	125898	ROM-125898	No	Sequenced	Trachops cirrhosus	cirrhosus	Suriname	Brokopondo	Brownsberg Nature Park	4.94669	-55.1835
ROM	125914	ROM-125914	No	Sequenced	Trachops cirrhosus	cirrhosus	Suriname	Brokopondo	Brownsberg Nature Park	4.94669	-55.1835
ROM	126156	ROM-126156	No	Sequenced	Trachops cirrhosus	cirrhosus	Suriname	Para	Sabajo, Transect AF1	5.09379	-54.8473
ROM	117523	ROM-117523	No	Sequenced	Trachops cirrhosus	cirrhosus	Suriname	Sipaliwini	Bakhuis	4.7406	-56.8016
ROM	121252	ROM-121252	No	Sequenced	Trachops cirrhosus	cirrhosus	Suriname	Sipaliwini	Kasikasima	2.97741	-55.3848
ROM	121044	ROM-121044	No	Sequenced	Trachops cirrhosus	cirrhosus	Suriname	Sipaliwini	Merian Site 3	5.10357	-54.5166
ROM	121090	ROM-121090	No	Sequenced	Trachops cirrhosus	cirrhosus	Suriname	Sipaliwini	Upper Palumeu River	2.47705	-55.6294
ROM	121159	ROM-121159	No	Sequenced	Trachops cirrhosus	cirrhosus	Suriname	Sipaliwini	Upper Palumeu River	2.47705	-55.6294
AMNH	175602	AMNH-175602	No	Sequenced	Trachops cirrhosus	cirrhosus	Trinidad and Tobago	Trinidad	Cap-de-Ville	10.1525	-61.7075
AMNH	256313	AMNH-256313	Yes	Measured	Trachops cirrhosus	cirrhosus	Trinidad and Tobago	Trinidad	Fyzabad	10.1811	-61.5458
AMNH	180034	AMNH-180034	Yes	Measured	Trachops cirrhosus	cirrhosus	Trinidad and Tobago	Trinidad	Parry Lands, Lot 10	10.1822	-61.6208
AMNH	175603	AMNH-175603	Yes	Measured	Trachops cirrhosus	cirrhosus	Trinidad and Tobago	Trinidad	Penal Rock Road	10.1334	-61.436
AMNH	175600	AMNH-175600	No	Sequenced	Trachops cirrhosus	cirrhosus	Trinidad and Tobago	Trinidad	Edwards Trace	10.1162	-61.1968
ROM	107843	ROM-107843	No	Sequenced	Trachops cirrhosus	cirrhosus	Venezuela	Amazonas	Pozon, 50 km NE of Puerto Ayacucho	6.05	-67.4167
USNM	388865	USNM-388865	Yes	Measured	Trachops cirrhosus	cirrhosus	Venezuela	Amazonas	Rio Mavaca, 108 Km SSE Esmeralda	2.25	-65.28
USNM	388869	USNM-388869	Yes	Measured	Trachops cirrhosus	cirrhosus	Venezuela	Amazonas	Rio Mavaca, 108 Km SSE Esmeralda	2.25	-65.28
USNM	407611	USNM-407611	Yes	Measured	Trachops cirrhosus	cirrhosus	Venezuela	Amazonas	San Juan, 163 Km ESE Pto. Ayacucho, Rio Manapiare	5.3	-66.22
USNM	407614	USNM-407614	Yes	Measured	Trachops cirrhosus	cirrhosus	Venezuela	Amazonas	San Juan, 163 Km ESE Pto. Ayacucho, Rio Manapiare	5.3	-66.22
USNM	373534	USNM-373534	Yes	Measured	Trachops cirrhosus	cirrhosus	Venezuela	Apure	Hato Cariben, 32 Km NE Pto. Paez, La Villa	6.55	-67.22
USNM	373539	USNM-373539	Yes	Measured	Trachops cirrhosus	cirrhosus	Venezuela	Apure	Hato Cariben, 32 Km NE Pto. Paez, La Villa	6.55	-67.22
AMNH	235556	AMNH-235556	Yes	Measured	Trachops cirrhosus	cirrhosus	Venezuela	Aragua	Rancho Grande	10.2167	-67.4167
AMNH	235557	AMNH-235557	Yes	Measured	Trachops cirrhosus	cirrhosus	Venezuela	Aragua	Rancho Grande	10.2167	-67.4167
AMNH	235551	AMNH-235551	No	Sequenced	Trachops cirrhosus	cirrhosus	Venezuela	Aragua	Rancho Grande	10.2167	-67.4167
USNM	517312	USNM-517312	Yes	Measured	Trachops cirrhosus	cirrhosus	Venezuela	Aragua	Maracay, 4 Km NW, El Limon	10.2833	-67.6
ROM	107935	ROM-107935	No	Sequenced	Trachops cirrhosus	cirrhosus	Venezuela	Bolivar	3 km E of Puerto Cabello Del Caura	7.16667	-64.9833
ROM	107908	ROM-107908	No	Sequenced	Trachops cirrhosus	cirrhosus	Venezuela	Bolivar	Hata La Cerbatana, 20 km S of Guaniamo	6.43333	-66.1167
ROM	107926	ROM-107926	No	Sequenced	Trachops cirrhosus	cirrhosus	Venezuela	Bolivar	Hato La Florida, 35 km Ese of Caicara	7.56667	-65.8667
USNM	388852	USNM-388852	Yes	Measured	Trachops cirrhosus	cirrhosus	Venezuela	Bolivar	Hato San Jose, 20 Km W La Paragua	6.82	-63.48
USNM	388856	USNM-388856	Yes	Measured	Trachops cirrhosus	cirrhosus	Venezuela	Bolivar	Hato San Jose, 20 Km W La Paragua	6.82	-63.48
USNM	444405	USNM-444405	Yes	Measured	Trachops cirrhosus	cirrhosus	Venezuela	Bolivar	Icabaru, 45 Km NE Icabaru, Santa Lucia De Surukun	4.55	-61.42
USNM	385510	USNM-385510	Yes	Measured	Trachops cirrhosus	cirrhosus	Venezuela	Bolivar	km. 125, 85 Km SSE El Dorado	5.98	-61.43
USNM	385511	USNM-385511	Yes	Measured	Trachops cirrhosus	cirrhosus	Venezuela	Bolivar	km. 125, 85 Km SSE El Dorado	5.98	-61.43
AMNH	31522	AMNH-31522	Yes	Both	Trachops cirrhosus	cirrhosus	Venezuela	Carabobo	San Esteban	10.4333	-68.0167
AMNH	31520	AMNH-31520	Yes	Measured	Trachops cirrhosus	cirrhosus	Venezuela	Carabobo	San Esteban	11.2333	-74.1333
AMNH	31521	AMNH-31521	Yes	Measured	Trachops cirrhosus	cirrhosus	Venezuela	Carabobo	San Esteban	10.4333	-68.0167
USNM	444404	USNM-444404	Yes	Measured	Trachops cirrhosus	cirrhosus	Venezuela	Falcon	Riecito, 30 Km S Mirimiri	10.9	-68.77
USNM	371556	USNM-371556	Yes	Measured	Trachops cirrhosus	cirrhosus	Venezuela	Falcon	Urama, 19 Km NW Urama, Km 40	10.62	-68.4
USNM	371557	USNM-371557	Yes	Measured	Trachops cirrhosus	cirrhosus	Venezuela	Falcon	Urama, 19 Km NW Urama, Km 40	10.62	-68.4
USNM	419151	USNM-419151	Yes	Measured	Trachops cirrhosus	cirrhosus	Venezuela	Guarico	Embalse De Guarico, 10 Km N Calabozo	9.02	-67.43
USNM	419153	USNM-419153	Yes	Measured	Trachops cirrhosus	cirrhosus	Venezuela	Guarico	Embalse De Guarico, 10 Km N Calabozo	9.02	-67.43
USNM	419242	USNM-419242	Yes	Measured	Trachops cirrhosus	cirrhosus	Venezuela	Guarico	Embalse De Guarico, 10 Km N Calabozo	9.02	-67.43
USNM	444396	USNM-444396	Yes	Measured	Trachops cirrhosus	cirrhosus	Venezuela	Guarico	Estacion Biologica De Los Llanos, 14 Km SE Calabozo, Nr. Rio Orituco	8.82	-67.37
USNM	444398	USNM-444398	Yes	Measured	Trachops cirrhosus	cirrhosus	Venezuela	Guarico	Estacion Biologica De Los Llanos, 14 Km SE Calabozo, Nr. Rio Orituco	8.82	-67.37
ROM	107945	ROM-107945	No	Sequenced	Trachops cirrhosus	cirrhosus	Venezuela	Guarico	Rio Orituco, 10 km W of Chaguaramas	9.4	-66.4667
USNM	444382	USNM-444382	Yes	Measured	Trachops cirrhosus	cirrhosus	Venezuela	Guarico	San Jose De Tiznados, 52 Km NNW Calabozo	9.38	-67.57
USNM	371559	USNM-371559	Yes	Measured	Trachops cirrhosus	cirrhosus	Venezuela	Trujillo	Valera, 23 Km NNW Valera, Rio Motatan	9.53	-70.67
USNM	371560	USNM-371560	Yes	Measured	Trachops cirrhosus	cirrhosus	Venezuela	Trujillo	Valera, 23 Km NNW Valera, Rio Motatan	9.53	-70.67
USNM	419248	USNM-419248	Yes	Measured	Trachops cirrhosus	cirrhosus	Venezuela	Zulia	El Rosario, 60 Km WNW Encontrados, Boca Del Rio De Oro	9.12	-72.77
TOTALS			238	22	Both
				216	Measured
				56	Sequenced
